# O-glycosylation contributes to mammalian glycoRNA biogenesis

**DOI:** 10.1101/2024.08.28.610074

**Authors:** Jennifer Porat, Christopher P. Watkins, Chunsheng Jin, Xixuan Xie, Xiao Tan, Charlotta G. Lebedenko, Helena Hemberger, Woojung Shin, Peiyuan Chai, James J. Collins, Benjamin A. Garcia, Daniel Bojar, Ryan A. Flynn

**Affiliations:** Stem Cell Program and Division of Hematology/Oncology, Boston Children’s Hospital, Boston, USA; Department of Stem Cell and Regenerative Biology, Harvard University, Cambridge, USA; Proteomics Core Facility at Sahlgrenska Academy, University of Gothenburg, Gothenburg, Sweden; State Key Laboratory of Genetic Engineering, Greater Bay Area Institute of Precision Medicine (Guangzhou), School of Life Sciences and Institutes of Biomedical Sciences, Fudan University, Shanghai 200438, China; Department of Biochemistry and Molecular Biophysics, Washington University School of Medicine, St. Louis, MO, USA; Wyss Institute of Biologically Inspired Engineering, Harvard University, Boston, USA; Division of Gastroenterology, Massachusetts General Hospital, 55 Fruit Street, Boston, MA 02114, USA; Harvard Medical School, 25 Shattuck St., Boston, MA 02115, USA; Institute for Medical Engineering & Science and Department of Biological Engineering, Massachusetts Institute of Technology, Cambridge, MA 02139, USA; Department of Bio and Brain Engineering, Korea Advanced Institute of Science and Technology, Daejeon, Republic of Korea; Infectious Disease and Microbiome Program, Broad Institute of MIT and Harvard, Cambridge, MA 02142, USA; Department of Chemistry and Molecular Biology, University of Gothenburg, Gothenburg, Sweden. Wallenberg Centre for Molecular and Translational Medicine, University of Gothenburg, Gothenburg, Sweden; Harvard Stem Cell Institute, Harvard University, Cambridge, USA

## Abstract

There is an increasing appreciation for the role of cell surface glycans in modulating interactions with extracellular ligands and participating in intercellular communication. We recently reported the existence of sialoglycoRNAs, where mammalian small RNAs are covalently linked to N-glycans through the modified base acp^3^U and trafficked to the cell surface. However, little is currently known about the role for O-glycosylation, another major class of carbohydrate polymer modifications. Here, we use parallel genetic, enzymatic, and mass spectrometry approaches to demonstrate that O-linked glycan biosynthesis is responsible for the majority of sialoglycoRNA levels. By examining the O-glycans associated with RNA from cell lines and colon organoids we find known and previously unreported O-linked glycan structures. Further, we find that O-linked glycans released from small RNA from organoids derived from ulcerative colitis patients exhibit higher levels of sialylation than glycans from healthy organoids. Together, our work provides flexible tools to interrogate O-linked glycoRNAs (O-glycoRNA) and suggests that they may be modulated in human disease.
