## Supplementary material for "O-glycosylation contributes to mammalian glycoRNA biogenesis": Table S2

### Sheet: 20231005_OGlycan_Summary
GlycanID	Composition	Subtype	Chemical Formula	m/z	Structure	RT	293_glycoRNA_OGlycan_r1	293_glycoRNA_OGlycan_r2	293_glycoRNA_OGlycan_r3	K562_glycoRNA_OGlycan_r1	K562_glycoRNA_OGlycan_r2	K562_glycoRNA_OGlycan_r3
0_1_0_1_0	0_1_0_1_0	Sia	C19H34O14N2	515.21	alpha-D-Neup5Ac-(2->6-D-GalNAc-H2	25.11	1135	988	997	3860	3633	3591
0_2_0_0_0	0_2_0_0_0	Undecorated	C16H30O11N2	427.19	beta-D-GlcpNAc-(1->3)-D-GalNAc-H2	10.5	396	324	374	ND	ND	ND
0_2_0_1	0_2_0_1	Sia	C27H47N3O19	718.29	beta-D-GlcpNAc-(1->3)[alpha-D-Neup5Ac-(2->6)]-D-GalNAc-H2	25.7	596	305	441	107	180	30
1_1_0_0_0	1_1_0_0_0	Undecorated	C14H27O11N1	386.17	beta-D-Galp-(1->3)-D-GalNAc-H2	8.78	2973	2700	2975	1596	1579	1601
1_1_0_1_0(1)	1_1_0_1_0	Sia	C25H44O19N2	677.26	beta-D-Galp-(1->3)[alpha-D-Neup5Ac-(2->6)]-D-GalNAc-H2	25.43	2494	2856	2924	14686	16881	17701
1_1_0_1_0(2)	1_1_0_1_0	Sia	C25H44O19N2	677.26	alpha-D-Neup5Ac-(2->3)-beta-D-Galp-(1->3)-D-GalNAc-H2	31.23	43050	47276	50694	76427	95576	80241
1_1_0_1_0(3)	1_1_0_1_0	Sia	C25H44O19N2	677.26	alpha-D-Neup5Ac-(2->6)-beta-D-Galp-(1->3)-D-GalNAc-H2	33	128	256	360	806	1050	993
1_1_0_2	1_1_0_2	Sia	C36H61N3O27	968.36	alpha-D-Neup5Ac-(2->3)-beta-D-Galp-(1->3)[alpha-D-Neup5Ac-(2->6)]-D-GalNAc-H2	30.4	1270	1159	3786	2856	7705	10491
1_1_1_0_0(1)	1_1_1_0_0	Fuc	C20H37O15N1	532.22	beta-D-Galp-(1->3)[alpha-L-Fucp-(1->4/6)]-D-GalNAc-H2	17.23	5182	4516	5047	1672	2486	1998
1_1_1_0_0(2)	1_1_1_0_0	Fuc	C20H37O15N1	532.22	alpha-L-Fucp-(1->2)-beta-D-Galp-(1->3)-D-GalNAc-H2	24.14	25480	20808	21573	5141	5453	6087
1_2_0_0_0(1)	1_2_0_0_0	Undecorated	C22H40O16N2	589.25	beta-D-Galp-(1->4)-beta-D-GlcpNAc-(1->3)-D-GalNAc-H2	12.35	1824	1804	1937	ND	ND	ND
1_2_0_0_0(2)	1_2_0_0_0	Undecorated	C22H40O16N2	589.25	beta-D-Galp-(1->3)[beta-D-GlcpNAc-(1->6)]-D-GalNAc-H2	14.19	1092	994	1104	222	398	232
1_2_0_1_0	1_2_0_1_0	Sia	C33H57O24N3	880.34	alpha-D-Neup5Ac-(2->3)-beta-D-Galp-(1->3)[beta-D-GlcpNAc-(1->6)]-D-GalNAc-H2	31.91	2415	2429	2637	ND	ND	ND
1_2_1_0_0(1)	1_2_1_0_0	Fuc	C28H50O20N2	735.3	beta-D-Galp-(1->3)[alpha-L-Fucp-(1->4)-beta-D-GlcpNAc-(1->6)]-D-GalNAc-H2	24.44	703	703	783	ND	ND	ND
1_2_1_0_0(2)	1_2_1_0_0	Fuc	C28H50O20N2	735.3	alpha-L-Fucp-(1->2)-beta-D-Galp-(1->3)[beta-D-GlcpNAc-(1->6)]-D-GalNAc-H2	24.44	2260	1945	2034	261	207	342
2_1_0_0_0	2_1_0_0_0	Undecorated	C20H37O16N1	548.22	alpha-D-Galp-(1->3)-beta-D-Galp-(1->3)-D-GalNAc-H2	15.24	4172	3148	3900	209	224	150
2_2_0_0_0	2_2_0_0_0	Undecorated	C28H50O21N2	751.3	beta-D-Galp-(1->3)[beta-D-Galp-(1->4)-beta-D-GlcpNAc-(1->6)]-D-GalNAc-H2	16.18	11820	13267	13179	323	532	424
2_2_0_1_0	2_2_0_1_0	Sia	C39H67O29N3	1042.39	beta-D-Galp-(1->3)[alpha-D-Neup5Ac-(2->3)-beta-D-Galp-(1->4)-beta-D-GlcpNAc-(1->6)]-D-GalNAc-H2	33.94	13659	12674	13104	ND	ND	ND
2_2_0_2	2_2_0_2	Sia	C50H84N4O37	1333.49	alpha-D-Neup5Ac-(2->3)-beta-D-Galp-(1->3)[alpha-D-Neup5Ac-(2->3)-beta-D-Galp-(1->4)-beta-D-GlcpNAc-(1->6)]-D-GalNAc-H2	30.4	311	670	586	646	1139	994
2_2_1_0_0(1)	2_2_1_0_0	Fuc	C34H60O25N2	897.36	alpha-L-Fucp-(1->6)-beta-D-Galp-(1->3)[beta-D-Galp-(1->4)-beta-D-GlcpNAc-(1->6)]-D-GalNAc-H2	24.59	1106	1016	976	81	113	69
2_2_1_0_0(2)	2_2_1_0_0	Fuc	C34H60O25N2	897.36	beta-D-Galp-(1->3)[alpha-L-Fucp-(1->3/4)-beta-D-Galp-(1->4)-beta-D-GlcpNAc-(1->6)]-D-GalNAc-H2 or	25.2	384	438	379	ND	ND	ND
2_2_2_0_0	2_2_2_0_0	Fuc	C40H70O29N2	1043.41	alpha-L-Fucp-(1->6)-beta-D-Galp-(1->3)[alpha-L-Fucp-(1->6)-beta-D-Galp-(1->3)-beta-D-GlcpNAc-(1->6)]-D-GalNAc-H2	25.19	950	920	809	ND	ND	ND
2_3_1_0_0	2_3_1_0_0	Fuc	C42H73O30N3	1100.44	alpha-L-Fucp-(1->4)-beta-D-GlcpNAc-(1->3)-beta-D-Galp-(1->3)[beta-D-Galp-(1->4)-beta-D-GlcpNAc-(1->6)]-D-GalNAc-H2	24.59	836	733	770	ND	ND	ND
3_0_0_0_0	3_0_0_0_0	Undecorated	C18H34O16	507.19	alpha-D-Manp-(1->2/3)-alpha-D-Manp-(1->2/3)-D-Man-H2	14.64	975	792	917	497	797	623
3_1_0_0_0	3_1_0_0_0	Undecorated	C26H47O21N1	710.27	beta-D-Galp-(1->6)-beta-D-Glcp-(1->3)-beta-D-Galp-(1->3)-D-GalNAc-H2	17.62	1549	1439	1453	163	193	152
3_2_0_0_0	3_2_0_0_0	Undecorated	C34H60O26N2	913.35	beta-D-Galp-(1->3)[alpha-D-Galp-(1->3)-beta-D-Galp-(1->4)-beta-D-GlcpNAc-(1->6)]-D-GalNAc-H2	20.33	1813	1897	2132	213	277	309
3_2_1_0_0	3_2_1_0_0	Fuc	C40H70O30N2	1059.41	beta-D-Galp-(1->3)[alpha-D-Galp-(1->3)[alpha-L-Fucp-(1->2)]-beta-D-Galp-(1->4)-beta-D-GlcpNAc-(1->6)]-D-GalNAc-H2	24.85	706	650	672	ND	ND	ND
4_0_0_0_0	4_0_0_0_0	Undecorated	C24H44O21	669.24	alpha-D-Manp-(1->2/3)-alpha-D-Manp-(1->2/3)-alpha-D-Manp-(1->2/3)-D-Man-H2	18.43	3871	2759	3523	1647	3145	2326
5_0_0_0_0	5_0_0_0_0	Undecorated	C30H54O26	831.3	alpha-D-Manp-(1->2/3)-alpha-D-Manp-(1->2/3)-alpha-D-Manp-(1->2/3)-alpha-D-Manp-(1->2/3)-D-Man-H2	20.91	8226	5958	7005	3690	6609	5292
6_0_0_0_0	6_0_0_0_0	Undecorated	C36H64O31	993.35	alpha-D-Manp-(1->2/3)-alpha-D-Manp-(1->2/3)-alpha-D-Manp-(1->2/3)-alpha-D-Manp-(1->2/3)-alpha-D-Manp-(1->2/3)-D-Man-H2	22.5	9039	5185	8325	4494	7621	5594
7_0_0_0_0	7_0_0_0_0	Undecorated	C42H74O36	1155.4	alpha-D-Manp-(1->2/3)-alpha-D-Manp-(1->2/3)-alpha-D-Manp-(1->2/3)-alpha-D-Manp-(1->2/3)-alpha-D-Manp-(1->2/3)-alpha-D-Manp-(1->2/3)-D-Man-H2	23.16	7157	4801	6372	3845	6681	5444
8_0_0_0_0	8_0_0_0_0	Undecorated	C48H84O41	1317.46	alpha-D-Manp-(1->2/3)-alpha-D-Manp-(1->2/3)-alpha-D-Manp-(1->2/3)-alpha-D-Manp-(1->2/3)-alpha-D-Manp-(1->2/3)-alpha-D-Manp-(1->2/3)-alpha-D-Manp-(1->2/3)-D-Man-H2	23.5	4016	2561	3193	1911	3646	2649
						Subtype	293_glycoRNA_OGlycan_r1	293_glycoRNA_OGlycan_r2	293_glycoRNA_OGlycan_r3	K562_glycoRNA_OGlycan_r1	K562_glycoRNA_OGlycan_r2	K562_glycoRNA_OGlycan_r3
						Undecorated	36.46	29.48	34.9	11.64	19.62	15.35
						Sia	40.26	42.46	46.74	61.51	78.08	70.58
						Fuc	23.27	19.64	20.45	4.43	5.11	5.26
