## Supplementary material for "O-glycosylation contributes to mammalian glycoRNA biogenesis": Table S4

### Sheet: OGlycanLibrary
Cpd	Mass	Comments
0_1_0_0_0	223.105	Undecorated
0_1_0_1_0	514.201	Sia
0_1_1_0_0	369.163	Fuc
0_1_1_1_0	660.258	Fuc Sia
0_2_0_0_0	426.185	Undecorated
0_2_0_0_1	506.141	Sulf
0_2_0_1_0	717.28	Sia
0_2_0_1_1	797.237	Sia Sulf
0_2_0_2_0	1008.38	Sia
0_2_1_0_0	572.242	Fuc
0_2_1_0_1	652.199	Fuc Sulf
0_2_1_1_0	863.338	Fuc Sia
0_3_0_0_0	629.264	Undecorated
0_3_0_0_1	709.221	Sulf
0_3_0_0_2	789.177	Sulf
0_3_0_1_0	920.359	Sia
0_3_0_1_1	1000.32	Sia Sulf
0_3_0_1_2	1080.27	Sia Sulf
0_3_0_2_0	1211.45	Sia
0_3_0_2_1	1291.41	Sia Sulf
0_3_0_3_0	1502.55	Sia
0_3_1_0_0	775.322	Fuc
0_3_1_0_1	855.279	Fuc Sulf
0_3_1_0_2	935.235	Fuc Sulf
0_3_1_1_0	1066.42	Fuc Sia
0_3_1_1_1	1146.37	Fuc Sia Sulf
0_3_1_2_0	1357.51	Fuc Sia
0_3_2_0_0	921.38	Fuc
0_3_2_0_1	1001.34	Fuc Sulf
0_3_2_1_0	1212.47	Fuc Sia
1_0_0_0_0	182.079	Undecorated
1_0_1_0_0	328.136	Fuc
1_1_0_0_0	385.158	Undecorated
1_1_0_0_1	465.115	Sulf
1_1_0_1_0	676.253	Sia
1_1_0_1_1	756.21	Sia Sulf
1_1_0_2_0	967.349	Sia
1_1_1_0_0	531.216	Fuc
1_1_1_0_1	611.173	Fuc Sulf
1_1_1_1_0	822.311	Fuc Sia
1_1_2_0_0	677.274	Fuc
1_2_0_0_0	588.237	Undecorated
1_2_0_0_1	668.194	Sulf
1_2_0_1_0	879.333	Sia
1_2_0_1_1	959.29	Sia Sulf
1_2_0_2_0	1170.43	Sia
1_2_0_2_1	1250.38	Sia Sulf
1_2_1_0_0	734.295	Fuc
1_2_1_0_1	814.252	Fuc Sulf
1_2_1_1_0	1025.39	Fuc Sia
1_2_1_1_1	1105.35	Fuc Sia Sulf
1_2_1_2_0	1316.49	Fuc Sia
1_2_2_0_0	880.353	Fuc
1_3_0_0_0	791.317	Undecorated
1_3_0_0_1	871.274	Sulf
1_3_0_0_2	951.23	Sulf
1_3_0_1_0	1082.41	Sia
1_3_0_1_1	1162.37	Sia Sulf
1_3_0_1_2	1242.33	Sia Sulf
1_3_0_2_0	1373.51	Sia
1_3_0_2_1	1453.46	Sia Sulf
1_3_0_2_2	1533.42	Sia Sulf
1_3_0_3_0	1664.6	Sia
1_3_0_3_1	1744.56	Sia Sulf
1_3_1_0_0	937.375	Fuc
1_3_1_0_1	1017.33	Fuc Sulf
1_3_1_0_2	1097.29	Fuc Sulf
1_3_1_1_0	1228.47	Fuc Sia
1_3_1_1_1	1308.43	Fuc Sia Sulf
1_3_1_1_2	1388.38	Fuc Sia Sulf
1_3_1_2_0	1519.57	Fuc Sia
1_3_1_2_1	1599.52	Fuc Sia Sulf
1_3_1_3_0	1810.66	Fuc Sia
1_3_2_0_0	1083.43	Fuc
1_3_2_0_1	1163.39	Fuc Sulf
1_3_2_0_2	1243.35	Fuc Sulf
1_3_2_1_0	1374.53	Fuc Sia
1_3_2_1_1	1454.48	Fuc Sia Sulf
1_3_2_2_0	1665.62	Fuc Sia
1_4_0_0_0	994.396	Undecorated
1_4_0_0_1	1074.35	Sulf
1_4_0_0_2	1154.31	Sulf
1_4_0_0_3	1234.27	Sulf
1_4_0_1_0	1285.49	Sia
1_4_0_1_1	1365.45	Sia Sulf
1_4_0_1_2	1445.4	Sia Sulf
1_4_0_1_3	1525.36	Sia Sulf
1_4_0_2_0	1576.59	Sia
1_4_0_2_1	1656.54	Sia Sulf
1_4_0_2_2	1736.5	Sia Sulf
1_4_0_2_3	1816.46	Sia Sulf
1_4_0_3_0	1867.68	Sia
1_4_0_3_1	1947.64	Sia Sulf
1_4_0_3_2	2027.6	Sia Sulf
1_4_0_4_0	2158.78	Sia
1_4_0_4_1	2238.74	Sia Sulf
1_4_1_0_0	1140.45	Fuc
1_4_1_0_1	1220.41	Fuc Sulf
1_4_1_0_2	1300.37	Fuc Sulf
1_4_1_0_3	1380.32	Fuc Sulf
1_4_1_1_0	1431.55	Fuc Sia
1_4_1_1_1	1511.51	Fuc Sia Sulf
1_4_1_1_2	1591.46	Fuc Sia Sulf
1_4_1_1_3	1671.42	Fuc Sia Sulf
1_4_1_2_0	1722.64	Fuc Sia
1_4_1_2_2	1882.56	Fuc Sia Sulf
1_4_1_3_0	2013.74	Fuc Sia
1_4_1_3_1	2093.7	Fuc Sia Sulf
1_4_1_4_0	2304.84	Fuc Sia
1_4_2_0_0	1286.51	Fuc
1_4_2_0_1	1366.47	Fuc Sulf
1_4_2_0_2	1446.42	Fuc Sulf
1_4_2_0_3	1526.38	Fuc Sulf
1_4_2_1_0	1577.61	Fuc Sia
1_4_2_1_1	1657.56	Fuc Sia Sulf
1_4_2_1_2	1737.52	Fuc Sia Sulf
1_4_2_2_0	1868.7	Fuc Sia
1_4_2_2_1	1948.66	Fuc Sia Sulf
1_4_2_3_0	2159.8	Fuc Sia
1_4_3_0_0	1432.57	Fuc
1_4_3_0_1	1512.53	Fuc Sulf
1_4_3_0_2	1592.48	Fuc Sulf
1_4_3_1_0	1723.66	Fuc Sia
1_4_3_1_1	1803.62	Fuc Sia Sulf
1_4_3_2_0	2014.76	Fuc Sia
2_0_0_0_0	344.131	Undecorated
2_1_0_0_0	547.211	Undecorated
2_1_0_1_0	838.306	Sia
2_1_1_0_0	693.269	Fuc
2_2_0_0_0	750.29	Undecorated
2_2_0_0_1	830.247	Sulf
2_2_0_0_2	910.204	Sulf
2_2_0_1_0	1041.39	Sia
2_2_0_1_1	1121.34	Sia Sulf
2_2_0_2_0	1332.48	Sia
2_2_0_2_1	1412.44	Sia Sulf
2_2_1_0_0	896.348	Fuc
2_2_1_0_1	976.305	Fuc Sulf
2_2_1_1_0	1187.44	Fuc Sia
2_2_1_1_1	1267.4	Fuc Sia Sulf
2_2_1_2_0	1478.54	Fuc Sia
2_2_2_0_0	1042.41	Fuc
2_2_2_1_0	1333.5	Fuc Sia
2_2_3_0_0	1188.46	Fuc
2_3_0_0_0	953.37	Undecorated
2_3_0_0_1	1033.33	Sulf
2_3_0_0_2	1113.28	Sulf
2_3_0_1_0	1244.46	Sia
2_3_0_1_1	1324.42	Sia Sulf
2_3_0_1_2	1404.38	Sia Sulf
2_3_0_2_0	1535.56	Sia
2_3_0_2_1	1615.52	Sia Sulf
2_3_0_2_2	1695.47	Sia Sulf
2_3_0_3_0	1826.66	Sia
2_3_0_3_1	1906.61	Sia Sulf
2_3_1_0_0	1099.43	Fuc
2_3_1_0_1	1179.38	Fuc Sulf
2_3_1_0_2	1259.34	Fuc Sulf
2_3_1_1_0	1390.52	Fuc Sia
2_3_1_1_1	1470.48	Fuc Sia Sulf
2_3_1_1_2	1550.44	Fuc Sia Sulf
2_3_1_2_0	1681.62	Fuc Sia
2_3_1_2_1	1761.58	Fuc Sia Sulf
2_3_1_3_0	1972.71	Fuc Sia
2_3_2_0_0	1245.48	Fuc
2_3_2_0_1	1325.44	Fuc Sulf
2_3_2_0_2	1405.4	Fuc Sulf
2_3_2_1_0	1536.58	Fuc Sia
2_3_2_1_1	1616.54	Fuc Sia Sulf
2_3_2_2_0	1827.68	Fuc Sia
2_3_3_0_0	1391.54	Fuc
2_4_0_0_0	1156.45	Undecorated
2_4_0_0_1	1236.41	Sulf
2_4_0_0_2	1316.36	Sulf
2_4_0_0_3	1396.32	Sulf
2_4_0_1_0	1447.54	Sia
2_4_0_1_1	1527.5	Sia Sulf
2_4_0_1_2	1607.46	Sia Sulf
2_4_0_1_3	1687.41	Sia Sulf
2_4_0_2_0	1738.64	Sia
2_4_0_2_1	1818.6	Sia Sulf
2_4_0_2_2	1898.55	Sia Sulf
2_4_0_2_3	1978.51	Sia Sulf
2_4_0_3_0	2029.73	Sia
2_4_0_3_1	2109.69	Sia Sulf
2_4_0_3_2	2189.65	Sia Sulf
2_4_0_4_0	2320.83	Sia
2_4_0_4_1	2400.79	Sia Sulf
2_4_1_0_0	1302.51	Fuc
2_4_1_0_1	1382.46	Fuc Sulf
2_4_1_0_2	1462.42	Fuc Sulf
2_4_1_0_3	1542.38	Fuc Sulf
2_4_1_1_0	1593.6	Fuc Sia
2_4_1_1_1	1673.56	Fuc Sia Sulf
2_4_1_1_2	1753.52	Fuc Sia Sulf
2_4_1_1_3	1833.47	Fuc Sia Sulf
2_4_1_2_0	1884.7	Fuc Sia
2_4_1_2_2	2044.61	Fuc Sia Sulf
2_4_1_3_0	2175.79	Fuc Sia
2_4_1_3_1	2255.75	Fuc Sia Sulf
2_4_1_4_0	2466.89	Fuc Sia
2_4_2_0_0	1448.57	Fuc
2_4_2_0_1	1528.52	Fuc Sulf
2_4_2_0_2	1608.48	Fuc Sulf
2_4_2_0_3	1688.43	Fuc Sulf
2_4_2_1_0	1739.66	Fuc Sia
2_4_2_1_1	1819.62	Fuc Sia Sulf
2_4_2_1_2	1899.57	Fuc Sia Sulf
2_4_2_2_0	2030.76	Fuc Sia
2_4_2_2_1	2110.71	Fuc Sia Sulf
2_4_2_3_0	2321.85	Fuc Sia
2_4_3_0_0	1594.62	Fuc
2_4_3_0_1	1674.58	Fuc Sulf
2_4_3_0_2	1754.54	Fuc Sulf
2_4_3_1_0	1885.72	Fuc Sia
2_4_3_1_1	1965.67	Fuc Sia Sulf
2_4_3_2_0	2176.81	Fuc Sia
2_5_0_0_0	1359.53	Undecorated
2_5_0_0_1	1439.48	Sulf
2_5_0_0_2	1519.44	Sulf
2_5_0_0_3	1599.4	Sulf
2_5_0_1_0	1650.62	Sia
2_5_0_1_1	1730.58	Sia Sulf
2_5_0_1_2	1810.54	Sia Sulf
2_5_0_1_3	1890.49	Sia Sulf
2_5_0_2_0	1941.72	Sia
2_5_0_2_1	2021.68	Sia Sulf
2_5_0_2_2	2101.63	Sia Sulf
2_5_0_2_3	2181.59	Sia Sulf
2_5_0_3_0	2232.81	Sia
2_5_0_3_1	2312.77	Sia Sulf
2_5_0_3_2	2392.73	Sia Sulf
2_5_0_3_3	2472.68	Sia Sulf
2_5_0_4_0	2523.91	Sia
2_5_0_4_1	2603.87	Sia Sulf
2_5_0_4_2	2683.82	Sia Sulf
2_5_1_0_0	1505.59	Fuc
2_5_1_0_1	1585.54	Fuc Sulf
2_5_1_0_2	1665.5	Fuc Sulf
2_5_1_0_3	1745.46	Fuc Sulf
2_5_1_1_0	1796.68	Fuc Sia
2_5_1_1_1	1876.64	Fuc Sia Sulf
2_5_1_1_2	1956.6	Fuc Sia Sulf
2_5_1_1_3	2036.55	Fuc Sia Sulf
2_5_1_2_0	2087.78	Fuc Sia
2_5_1_2_1	2167.73	Fuc Sia Sulf
2_5_1_2_2	2247.69	Fuc Sia Sulf
2_5_1_2_3	2327.65	Fuc Sia Sulf
2_5_1_3_0	2378.87	Fuc Sia
2_5_1_3_1	2458.83	Fuc Sia Sulf
2_5_1_3_2	2538.79	Fuc Sia Sulf
2_5_1_4_0	2669.97	Fuc Sia
2_5_1_4_1	2749.93	Fuc Sia Sulf
2_5_2_0_0	1651.64	Fuc
2_5_2_0_1	1731.6	Fuc Sulf
2_5_2_0_2	1811.56	Fuc Sulf
2_5_2_0_3	1891.52	Fuc Sulf
2_5_2_1_0	1942.74	Fuc Sia
2_5_2_1_1	2022.7	Fuc Sia Sulf
2_5_2_1_2	2102.65	Fuc Sia Sulf
2_5_2_1_3	2182.61	Fuc Sia Sulf
2_5_2_2_0	2233.84	Fuc Sia
2_5_2_2_1	2313.79	Fuc Sia Sulf
2_5_2_2_2	2393.75	Fuc Sia Sulf
2_5_2_3_0	2524.93	Fuc Sia
2_5_2_3_1	2604.89	Fuc Sia Sulf
2_5_2_4_0	2816.03	Fuc Sia
2_5_3_0_0	1797.7	Fuc
2_5_3_0_1	1877.66	Fuc Sulf
2_5_3_0_2	1957.62	Fuc Sulf
2_5_3_0_3	2037.57	Fuc Sulf
2_5_3_1_0	2088.8	Fuc Sia
2_5_3_1_1	2168.75	Fuc Sia Sulf
2_5_3_1_2	2248.71	Fuc Sia Sulf
2_5_3_2_0	2379.89	Fuc Sia
2_5_3_2_1	2459.85	Fuc Sia Sulf
2_5_3_3_0	2670.99	Fuc Sia
2_5_4_0_0	1943.76	Fuc
2_5_4_0_1	2023.72	Fuc Sulf
2_5_4_0_2	2103.67	Fuc Sulf
2_5_4_1_0	2234.86	Fuc Sia
2_5_4_1_1	2314.81	Fuc Sia Sulf
2_5_4_2_0	2525.95	Fuc Sia
3_0_0_0_0	506.184	Undecorated
3_1_0_0_0	709.264	Undecorated
3_1_0_1_0	1000.36	Sia
3_2_0_0_0	912.343	Undecorated
3_2_0_0_1	992.3	Sulf
3_2_0_1_0	1203.44	Sia
3_2_0_1_1	1283.39	Sia Sulf
3_2_0_2_0	1494.53	Sia
3_2_0_2_1	1574.49	Sia Sulf
3_2_1_0_0	1058.4	Fuc
3_2_1_0_1	1138.36	Fuc Sulf
3_2_1_1_0	1349.5	Fuc Sia
3_2_1_1_1	1429.45	Fuc Sia Sulf
3_2_1_2_0	1640.59	Fuc Sia
3_3_0_0_0	1115.42	Undecorated
3_3_0_0_1	1195.38	Sulf
3_3_0_0_2	1275.34	Sulf
3_3_0_1_0	1406.52	Sia
3_3_0_1_1	1486.47	Sia Sulf
3_3_0_1_2	1566.43	Sia Sulf
3_3_0_2_0	1697.61	Sia
3_3_0_2_1	1777.57	Sia Sulf
3_3_0_2_2	1857.53	Sia Sulf
3_3_0_3_0	1988.71	Sia
3_3_0_3_1	2068.66	Sia Sulf
3_3_1_0_0	1261.48	Fuc
3_3_1_0_1	1341.44	Fuc Sulf
3_3_1_0_2	1421.39	Fuc Sulf
3_3_1_1_0	1552.58	Fuc Sia
3_3_1_1_1	1632.53	Fuc Sia Sulf
3_3_1_1_2	1712.49	Fuc Sia Sulf
3_3_1_2_0	1843.67	Fuc Sia
3_3_1_2_1	1923.63	Fuc Sia Sulf
3_3_1_3_0	2134.77	Fuc Sia
3_3_2_0_0	1407.54	Fuc
3_3_2_0_1	1487.49	Fuc Sulf
3_3_2_0_2	1567.45	Fuc Sulf
3_3_2_1_0	1698.63	Fuc Sia
3_3_2_1_1	1778.59	Fuc Sia Sulf
3_3_2_2_0	1989.73	Fuc Sia
3_3_3_0_0	1553.6	Fuc
3_4_0_0_0	1318.5	Undecorated
3_4_0_0_1	1398.46	Sulf
3_4_0_0_2	1478.41	Sulf
3_4_0_0_3	1558.37	Sulf
3_4_0_1_0	1609.6	Sia
3_4_0_1_1	1689.55	Sia Sulf
3_4_0_1_2	1769.51	Sia Sulf
3_4_0_1_3	1849.47	Sia Sulf
3_4_0_2_0	1900.69	Sia
3_4_0_2_1	1980.65	Sia Sulf
3_4_0_2_2	2060.61	Sia Sulf
3_4_0_2_3	2140.56	Sia Sulf
3_4_0_3_0	2191.79	Sia
3_4_0_3_1	2271.74	Sia Sulf
3_4_0_3_2	2351.7	Sia Sulf
3_4_0_4_0	2482.88	Sia
3_4_0_4_1	2562.84	Sia Sulf
3_4_1_0_0	1464.56	Fuc
3_4_1_0_1	1544.52	Fuc Sulf
3_4_1_0_2	1624.47	Fuc Sulf
3_4_1_0_3	1704.43	Fuc Sulf
3_4_1_1_0	1755.65	Fuc Sia
3_4_1_1_1	1835.61	Fuc Sia Sulf
3_4_1_1_2	1915.57	Fuc Sia Sulf
3_4_1_1_3	1995.53	Fuc Sia Sulf
3_4_1_2_0	2046.75	Fuc Sia
3_4_1_2_2	2206.66	Fuc Sia Sulf
3_4_1_3_0	2337.85	Fuc Sia
3_4_1_3_1	2417.8	Fuc Sia Sulf
3_4_1_4_0	2628.94	Fuc Sia
3_4_2_0_0	1610.62	Fuc
3_4_2_0_1	1690.57	Fuc Sulf
3_4_2_0_2	1770.53	Fuc Sulf
3_4_2_0_3	1850.49	Fuc Sulf
3_4_2_1_0	1901.71	Fuc Sia
3_4_2_1_1	1981.67	Fuc Sia Sulf
3_4_2_1_2	2061.63	Fuc Sia Sulf
3_4_2_2_0	2192.81	Fuc Sia
3_4_2_2_1	2272.76	Fuc Sia Sulf
3_4_2_3_0	2483.9	Fuc Sia
3_4_3_0_0	1756.67	Fuc
3_4_3_0_1	1836.63	Fuc Sulf
3_4_3_0_2	1916.59	Fuc Sulf
3_4_3_1_0	2047.77	Fuc Sia
3_4_3_1_1	2127.73	Fuc Sia Sulf
3_4_3_2_0	2338.87	Fuc Sia
3_5_0_0_0	1521.58	Undecorated
3_5_0_0_1	1601.54	Sulf
3_5_0_0_2	1681.49	Sulf
3_5_0_0_3	1761.45	Sulf
3_5_0_1_0	1812.68	Sia
3_5_0_1_1	1892.63	Sia Sulf
3_5_0_1_2	1972.59	Sia Sulf
3_5_0_1_3	2052.55	Sia Sulf
3_5_0_2_0	2103.77	Sia
3_5_0_2_1	2183.73	Sia Sulf
3_5_0_2_2	2263.69	Sia Sulf
3_5_0_2_3	2343.64	Sia Sulf
3_5_0_3_0	2394.87	Sia
3_5_0_3_1	2474.82	Sia Sulf
3_5_0_3_2	2554.78	Sia Sulf
3_5_0_3_3	2634.74	Sia Sulf
3_5_0_4_0	2685.96	Sia
3_5_0_4_1	2765.92	Sia Sulf
3_5_0_4_2	2845.88	Sia Sulf
3_5_1_0_0	1667.64	Fuc
3_5_1_0_1	1747.6	Fuc Sulf
3_5_1_0_2	1827.55	Fuc Sulf
3_5_1_0_3	1907.51	Fuc Sulf
3_5_1_1_0	1958.73	Fuc Sia
3_5_1_1_1	2038.69	Fuc Sia Sulf
3_5_1_1_2	2118.65	Fuc Sia Sulf
3_5_1_1_3	2198.61	Fuc Sia Sulf
3_5_1_2_0	2249.83	Fuc Sia
3_5_1_2_1	2329.79	Fuc Sia Sulf
3_5_1_2_2	2409.74	Fuc Sia Sulf
3_5_1_2_3	2489.7	Fuc Sia Sulf
3_5_1_3_0	2540.93	Fuc Sia
3_5_1_3_1	2620.88	Fuc Sia Sulf
3_5_1_3_2	2700.84	Fuc Sia Sulf
3_5_1_4_0	2832.02	Fuc Sia
3_5_1_4_1	2911.98	Fuc Sia Sulf
3_5_2_0_0	1813.7	Fuc
3_5_2_0_1	1893.65	Fuc Sulf
3_5_2_0_2	1973.61	Fuc Sulf
3_5_2_0_3	2053.57	Fuc Sulf
3_5_2_1_0	2104.79	Fuc Sia
3_5_2_1_1	2184.75	Fuc Sia Sulf
3_5_2_1_2	2264.71	Fuc Sia Sulf
3_5_2_1_3	2344.66	Fuc Sia Sulf
3_5_2_2_0	2395.89	Fuc Sia
3_5_2_2_1	2475.84	Fuc Sia Sulf
3_5_2_2_2	2555.8	Fuc Sia Sulf
3_5_2_3_0	2686.98	Fuc Sia
3_5_2_3_1	2766.94	Fuc Sia Sulf
3_5_2_4_0	2978.08	Fuc Sia
3_5_3_0_0	1959.76	Fuc
3_5_3_0_1	2039.71	Fuc Sulf
3_5_3_0_2	2119.67	Fuc Sulf
3_5_3_0_3	2199.62	Fuc Sulf
3_5_3_1_0	2250.85	Fuc Sia
3_5_3_1_1	2330.81	Fuc Sia Sulf
3_5_3_1_2	2410.76	Fuc Sia Sulf
3_5_3_2_0	2541.95	Fuc Sia
3_5_3_2_1	2621.9	Fuc Sia Sulf
3_5_3_3_0	2833.04	Fuc Sia
3_5_4_0_0	2105.81	Fuc
3_5_4_0_1	2185.77	Fuc Sulf
3_5_4_0_2	2265.73	Fuc Sulf
3_5_4_1_0	2396.91	Fuc Sia
3_5_4_1_1	2476.86	Fuc Sia Sulf
3_5_4_2_0	2688	Fuc Sia
3_6_0_0_0	1724.66	Undecorated
3_6_0_0_1	1804.62	Sulf
3_6_0_0_2	1884.57	Sulf
3_6_0_0_3	1964.53	Sulf
3_6_0_1_0	2015.76	Sia
3_6_0_1_1	2095.71	Sia Sulf
3_6_0_1_2	2175.67	Sia Sulf
3_6_0_1_3	2255.63	Sia Sulf
3_6_0_2_0	2306.85	Sia
3_6_0_2_1	2386.81	Sia Sulf
3_6_0_2_2	2466.76	Sia Sulf
3_6_0_2_3	2546.72	Sia Sulf
3_6_0_3_0	2597.95	Sia
3_6_0_3_1	2677.9	Sia Sulf
3_6_0_3_2	2757.86	Sia Sulf
3_6_0_3_3	2837.82	Sia Sulf
3_6_0_4_0	2889.04	Sia
3_6_0_4_1	2969	Sia Sulf
3_6_0_4_2	3048.96	Sia Sulf
3_6_0_4_3	3128.91	Sia Sulf
3_6_1_0_0	1870.72	Fuc
3_6_1_0_1	1950.67	Fuc Sulf
3_6_1_0_2	2030.63	Fuc Sulf
3_6_1_0_3	2110.59	Fuc Sulf
3_6_1_1_0	2161.81	Fuc Sia
3_6_1_1_1	2241.77	Fuc Sia Sulf
3_6_1_1_2	2321.73	Fuc Sia Sulf
3_6_1_1_3	2401.68	Fuc Sia Sulf
3_6_1_2_0	2452.91	Fuc Sia
3_6_1_2_1	2532.87	Fuc Sia Sulf
3_6_1_2_2	2612.82	Fuc Sia Sulf
3_6_1_2_3	2692.78	Fuc Sia Sulf
3_6_1_3_0	2744.01	Fuc Sia
3_6_1_3_1	2823.96	Fuc Sia Sulf
3_6_1_3_2	2903.92	Fuc Sia Sulf
3_6_1_3_3	2983.88	Fuc Sia Sulf
3_6_1_4_0	3035.1	Fuc Sia
3_6_1_4_1	3115.06	Fuc Sia Sulf
3_6_1_4_2	3195.01	Fuc Sia Sulf
3_6_2_0_0	2016.78	Fuc
3_6_2_0_1	2096.73	Fuc Sulf
3_6_2_0_2	2176.69	Fuc Sulf
3_6_2_0_3	2256.65	Fuc Sulf
3_6_2_1_0	2307.87	Fuc Sia
3_6_2_1_1	2387.83	Fuc Sia Sulf
3_6_2_1_2	2467.78	Fuc Sia Sulf
3_6_2_1_3	2547.74	Fuc Sia Sulf
3_6_2_2_0	2598.97	Fuc Sia
3_6_2_2_1	2678.92	Fuc Sia Sulf
3_6_2_2_2	2758.88	Fuc Sia Sulf
3_6_2_2_3	2838.84	Fuc Sia Sulf
3_6_2_3_0	2890.06	Fuc Sia
3_6_2_3_1	2970.02	Fuc Sia Sulf
3_6_2_3_2	3049.98	Fuc Sia Sulf
3_6_2_4_0	3181.16	Fuc Sia
3_6_2_4_1	3261.11	Fuc Sia Sulf
3_6_3_0_0	2162.83	Fuc
3_6_3_0_1	2242.79	Fuc Sulf
3_6_3_0_2	2322.75	Fuc Sulf
3_6_3_0_3	2402.7	Fuc Sulf
3_6_3_1_0	2453.93	Fuc Sia
3_6_3_1_1	2533.89	Fuc Sia Sulf
3_6_3_1_2	2613.84	Fuc Sia Sulf
3_6_3_1_3	2693.8	Fuc Sia Sulf
3_6_3_2_0	2745.03	Fuc Sia
3_6_3_2_1	2824.98	Fuc Sia Sulf
3_6_3_2_2	2322.75	Fuc Sia Sulf
3_6_3_3_0	3036.12	Fuc Sia
3_6_3_3_1	3116.08	Fuc Sia Sulf
3_6_3_4_0	3327.22	Fuc Sia
3_6_4_0_0	2308.89	Fuc
3_6_4_0_1	2388.85	Fuc Sulf
3_6_4_0_2	2468.81	Fuc Sulf
3_6_4_0_3	2548.76	Fuc Sulf
3_6_4_1_0	2599.99	Fuc Sia
3_6_4_1_1	2679.94	Fuc Sia Sulf
3_6_4_1_2	2759.9	Fuc Sia Sulf
3_6_4_2_0	2891.08	Fuc Sia
3_6_4_2_1	2971.04	Fuc Sia Sulf
3_6_4_3_0	3182.18	Fuc Sia
4_0_0_0_0	668.237	Undecorated
4_1_0_0_0	871.316	Undecorated
4_1_0_1_0	1162.41	Sia
4_2_0_0_0	1074.4	Undecorated
4_2_0_0_1	1154.35	Sulf
4_2_0_1_0	1365.49	Sia
4_2_0_1_1	1445.45	Sia Sulf
4_2_0_2_0	1656.59	Sia
4_2_0_2_1	1736.54	Sia Sulf
4_2_1_0_0	1220.45	Fuc
4_2_1_0_1	1300.41	Fuc Sulf
4_2_1_1_0	1511.55	Fuc Sia
4_2_1_1_1	1591.51	Fuc Sia Sulf
4_2_1_2_0	1802.64	Fuc Sia
4_3_0_0_0	1277.47	Undecorated
4_3_0_0_1	1357.43	Sulf
4_3_0_0_2	1437.39	Sulf
4_3_0_1_0	1568.57	Sia
4_3_0_1_1	1648.53	Sia Sulf
4_3_0_1_2	1728.48	Sia Sulf
4_3_0_2_0	1859.67	Sia
4_3_0_2_1	1939.62	Sia Sulf
4_3_0_2_2	2019.58	Sia Sulf
4_3_0_3_0	2150.76	Sia
4_3_0_3_1	2230.72	Sia Sulf
4_3_1_0_0	1423.53	Fuc
4_3_1_0_1	1503.49	Fuc Sulf
4_3_1_0_2	1583.45	Fuc Sulf
4_3_1_1_0	1714.63	Fuc Sia
4_3_1_1_1	1794.59	Fuc Sia Sulf
4_3_1_1_2	1874.54	Fuc Sia Sulf
4_3_1_2_0	2005.72	Fuc Sia
4_3_1_2_1	2085.68	Fuc Sia Sulf
4_3_1_3_0	2296.82	Fuc Sia
4_3_2_0_0	1569.59	Fuc
4_3_2_0_1	1649.55	Fuc Sulf
4_3_2_0_2	1729.51	Fuc Sulf
4_3_2_1_0	1860.69	Fuc Sia
4_3_2_1_1	1940.64	Fuc Sia Sulf
4_3_2_2_0	2151.78	Fuc Sia
4_3_3_0_0	1715.65	Fuc
4_4_0_0_0	1480.56	Undecorated
4_4_0_0_1	1560.51	Sulf
4_4_0_0_2	1640.47	Sulf
4_4_0_0_3	1720.42	Sulf
4_4_0_1_0	1771.65	Sia
4_4_0_1_1	1851.61	Sia Sulf
4_4_0_1_2	1931.56	Sia Sulf
4_4_0_1_3	2011.52	Sia Sulf
4_4_0_2_0	2062.74	Sia
4_4_0_2_1	2142.7	Sia Sulf
4_4_0_2_2	2222.66	Sia Sulf
4_4_0_2_3	2302.62	Sia Sulf
4_4_0_3_0	2353.84	Sia
4_4_0_3_1	2433.8	Sia Sulf
4_4_0_3_2	2513.75	Sia Sulf
4_4_0_4_0	2644.94	Sia
4_4_0_4_1	2724.89	Sia Sulf
4_4_1_0_0	1626.61	Fuc
4_4_1_0_1	1706.57	Fuc Sulf
4_4_1_0_2	1786.53	Fuc Sulf
4_4_1_0_3	1866.48	Fuc Sulf
4_4_1_1_0	1917.71	Fuc Sia
4_4_1_1_1	1997.66	Fuc Sia Sulf
4_4_1_1_2	2077.62	Fuc Sia Sulf
4_4_1_1_3	2157.58	Fuc Sia Sulf
4_4_1_2_0	2208.8	Fuc Sia
4_4_1_2_2	2368.72	Fuc Sia Sulf
4_4_1_3_0	2499.9	Fuc Sia
4_4_1_3_1	2579.86	Fuc Sia Sulf
4_4_1_4_0	2790.99	Fuc Sia
4_4_2_0_0	1772.67	Fuc
4_4_2_0_1	1852.63	Fuc Sulf
4_4_2_0_2	1932.58	Fuc Sulf
4_4_2_0_3	2012.54	Fuc Sulf
4_4_2_1_0	2063.77	Fuc Sia
4_4_2_1_1	2143.72	Fuc Sia Sulf
4_4_2_1_2	2223.68	Fuc Sia Sulf
4_4_2_2_0	2354.86	Fuc Sia
4_4_2_2_1	2434.82	Fuc Sia Sulf
4_4_2_3_0	2645.96	Fuc Sia
4_4_3_0_0	1918.73	Fuc
4_4_3_0_1	1998.68	Fuc Sulf
4_4_3_0_2	2078.64	Fuc Sulf
4_4_3_1_0	2209.82	Fuc Sia
4_4_3_1_1	2289.78	Fuc Sia Sulf
4_4_3_2_0	2500.92	Fuc Sia
4_5_0_0_0	1683.63	Undecorated
4_5_0_0_1	1763.59	Sulf
4_5_0_0_2	1843.55	Sulf
4_5_0_0_3	1923.5	Sulf
4_5_0_1_0	1974.73	Sia
4_5_0_1_1	2054.69	Sia Sulf
4_5_0_1_2	2134.64	Sia Sulf
4_5_0_1_3	2214.6	Sia Sulf
4_5_0_2_0	2265.82	Sia
4_5_0_2_1	2345.78	Sia Sulf
4_5_0_2_2	2425.74	Sia Sulf
4_5_0_2_3	2505.7	Sia Sulf
4_5_0_3_0	2556.92	Sia
4_5_0_3_1	2636.88	Sia Sulf
4_5_0_3_2	2716.83	Sia Sulf
4_5_0_3_3	2796.79	Sia Sulf
4_5_0_4_0	2848.02	Sia
4_5_0_4_1	2927.97	Sia Sulf
4_5_0_4_2	3007.93	Sia Sulf
4_5_1_0_0	1829.69	Fuc
4_5_1_0_1	1909.65	Fuc Sulf
4_5_1_0_2	1989.61	Fuc Sulf
4_5_1_0_3	2069.56	Fuc Sulf
4_5_1_1_0	2120.79	Fuc Sia
4_5_1_1_1	2200.74	Fuc Sia Sulf
4_5_1_1_2	2280.7	Fuc Sia Sulf
4_5_1_1_3	2360.66	Fuc Sia Sulf
4_5_1_2_0	2411.88	Fuc Sia
4_5_1_2_1	2491.84	Fuc Sia Sulf
4_5_1_2_2	2571.8	Fuc Sia Sulf
4_5_1_2_3	2651.75	Fuc Sia Sulf
4_5_1_3_0	2702.98	Fuc Sia
4_5_1_3_1	2782.93	Fuc Sia Sulf
4_5_1_3_2	2862.89	Fuc Sia Sulf
4_5_1_4_0	2994.07	Fuc Sia
4_5_1_4_1	3074.03	Fuc Sia Sulf
4_5_2_0_0	1975.75	Fuc
4_5_2_0_1	2055.71	Fuc Sulf
4_5_2_0_2	2135.66	Fuc Sulf
4_5_2_0_3	2215.62	Fuc Sulf
4_5_2_1_0	2266.84	Fuc Sia
4_5_2_1_1	2346.8	Fuc Sia Sulf
4_5_2_1_2	2426.76	Fuc Sia Sulf
4_5_2_1_3	2506.72	Fuc Sia Sulf
4_5_2_2_0	2557.94	Fuc Sia
4_5_2_2_1	2637.9	Fuc Sia Sulf
4_5_2_2_2	2717.85	Fuc Sia Sulf
4_5_2_3_0	2849.04	Fuc Sia
4_5_2_3_1	2928.99	Fuc Sia Sulf
4_5_2_4_0	3140.13	Fuc Sia
4_5_3_0_0	2121.81	Fuc
4_5_3_0_1	2201.76	Fuc Sulf
4_5_3_0_2	2281.72	Fuc Sulf
4_5_3_0_3	2361.68	Fuc Sulf
4_5_3_1_0	2412.9	Fuc Sia
4_5_3_1_1	2492.86	Fuc Sia Sulf
4_5_3_1_2	2572.82	Fuc Sia Sulf
4_5_3_2_0	2704	Fuc Sia
4_5_3_2_1	2783.95	Fuc Sia Sulf
4_5_3_3_0	2995.09	Fuc Sia
4_5_4_0_0	2267.87	Fuc
4_5_4_0_1	2347.82	Fuc Sulf
4_5_4_0_2	2427.78	Fuc Sulf
4_5_4_1_0	2558.96	Fuc Sia
4_5_4_1_1	2638.92	Fuc Sia Sulf
4_5_4_2_0	2850.06	Fuc Sia
4_6_0_0_0	1886.71	Undecorated
4_6_0_0_1	1966.67	Sulf
4_6_0_0_2	2046.63	Sulf
4_6_0_0_3	2126.58	Sulf
4_6_0_1_0	2177.81	Sia
4_6_0_1_1	2257.76	Sia Sulf
4_6_0_1_2	2337.72	Sia Sulf
4_6_0_1_3	2417.68	Sia Sulf
4_6_0_2_0	2468.9	Sia
4_6_0_2_1	2548.86	Sia Sulf
4_6_0_2_2	2628.82	Sia Sulf
4_6_0_2_3	2708.78	Sia Sulf
4_6_0_3_0	2760	Sia
4_6_0_3_1	2839.96	Sia Sulf
4_6_0_3_2	2919.91	Sia Sulf
4_6_0_3_3	2999.87	Sia Sulf
4_6_0_4_0	3051.09	Sia
4_6_0_4_1	3131.05	Sia Sulf
4_6_0_4_2	3211.01	Sia Sulf
4_6_0_4_3	3290.97	Sia Sulf
4_6_1_0_0	2032.77	Fuc
4_6_1_0_1	2112.73	Fuc Sulf
4_6_1_0_2	2192.68	Fuc Sulf
4_6_1_0_3	2272.64	Fuc Sulf
4_6_1_1_0	2323.87	Fuc Sia
4_6_1_1_1	2403.82	Fuc Sia Sulf
4_6_1_1_2	2483.78	Fuc Sia Sulf
4_6_1_1_3	2563.74	Fuc Sia Sulf
4_6_1_2_0	2614.96	Fuc Sia
4_6_1_2_1	2694.92	Fuc Sia Sulf
4_6_1_2_3	2854.83	Fuc Sia Sulf
4_6_1_3_0	2906.06	Fuc Sia
4_6_1_3_1	2986.01	Fuc Sia Sulf
4_6_1_3_2	3065.97	Fuc Sia Sulf
4_6_1_3_3	3145.93	Fuc Sia Sulf
4_6_1_4_0	3197.15	Fuc Sia
4_6_1_4_1	3277.11	Fuc Sia Sulf
4_6_1_4_2	3357.07	Fuc Sia Sulf
4_6_2_0_0	2178.83	Fuc
4_6_2_0_1	2258.79	Fuc Sulf
4_6_2_0_2	2338.74	Fuc Sulf
4_6_2_0_3	2418.7	Fuc Sulf
4_6_2_1_0	2469.92	Fuc Sia
4_6_2_1_1	2549.88	Fuc Sia Sulf
4_6_2_1_2	2629.84	Fuc Sia Sulf
4_6_2_1_3	2709.8	Fuc Sia Sulf
4_6_2_2_0	2761.02	Fuc Sia
4_6_2_2_1	2840.98	Fuc Sia Sulf
4_6_2_2_2	2920.93	Fuc Sia Sulf
4_6_2_2_3	3000.89	Fuc Sia Sulf
4_6_2_3_0	3052.11	Fuc Sia
4_6_2_3_1	3132.07	Fuc Sia Sulf
4_6_2_3_2	3212.03	Fuc Sia Sulf
4_6_2_4_0	3343.21	Fuc Sia
4_6_2_4_1	3423.17	Fuc Sia Sulf
4_6_3_0_0	2324.89	Fuc
4_6_3_0_1	2404.84	Fuc Sulf
4_6_3_0_2	2484.8	Fuc Sulf
4_6_3_0_3	2564.76	Fuc Sulf
4_6_3_1_0	2615.98	Fuc Sia
4_6_3_1_1	2695.94	Fuc Sia Sulf
4_6_3_1_2	2775.9	Fuc Sia Sulf
4_6_3_1_3	2855.85	Fuc Sia Sulf
4_6_3_2_0	2907.08	Fuc Sia
4_6_3_2_1	2987.03	Fuc Sia Sulf
4_6_3_2_2	3066.99	Fuc Sia Sulf
4_6_3_3_0	3198.17	Fuc Sia
4_6_3_3_1	3278.13	Fuc Sia Sulf
4_6_3_4_0	3489.27	Fuc Sia
4_6_4_0_0	2470.95	Fuc
4_6_4_0_1	2550.9	Fuc Sulf
4_6_4_0_2	2630.86	Fuc Sulf
4_6_4_0_3	2710.82	Fuc Sulf
4_6_4_1_0	2762.04	Fuc Sia
4_6_4_1_1	2842	Fuc Sia Sulf
4_6_4_1_2	2921.95	Fuc Sia Sulf
4_6_4_2_0	3053.14	Fuc Sia
4_6_4_2_1	3133.09	Fuc Sia Sulf
4_6_4_3_0	3344.23	Fuc Sia
4_7_0_0_0	2089.79	Undecorated
4_7_0_0_1	2169.75	Sulf
4_7_0_0_2	2249.71	Sulf
4_7_0_0_3	2329.66	Sulf
4_7_0_1_0	2380.89	Sia
4_7_0_1_1	2460.84	Sia Sulf
4_7_0_1_2	2540.8	Sia Sulf
4_7_0_1_3	2620.76	Sia Sulf
4_7_0_2_0	2671.98	Sia
4_7_0_2_1	2751.94	Sia Sulf
4_7_0_2_2	2831.9	Sia Sulf
4_7_0_2_3	2911.85	Sia Sulf
4_7_0_3_0	2963.08	Sia
4_7_0_3_1	3043.04	Sia Sulf
4_7_0_3_2	3122.99	Sia Sulf
4_7_0_3_3	3202.95	Sia Sulf
4_7_0_4_0	3254.17	Sia
4_7_0_4_1	3334.13	Sia Sulf
4_7_0_4_2	3414.09	Sia Sulf
4_7_0_4_3	3494.05	Sia Sulf
4_7_1_0_0	2235.85	Fuc
4_7_1_0_1	2315.81	Fuc Sulf
4_7_1_0_2	2395.76	Fuc Sulf
4_7_1_0_3	2475.72	Fuc Sulf
4_7_1_1_0	2526.95	Fuc Sia
4_7_1_1_1	2606.9	Fuc Sia Sulf
4_7_1_1_2	2686.86	Fuc Sia Sulf
4_7_1_1_3	2766.82	Fuc Sia Sulf
4_7_1_2_0	2818.04	Fuc Sia
4_7_1_2_1	2898	Fuc Sia Sulf
4_7_1_2_2	2977.95	Fuc Sia Sulf
4_7_1_2_3	3057.91	Fuc Sia Sulf
4_7_1_3_0	3109.14	Fuc Sia
4_7_1_3_1	3189.09	Fuc Sia Sulf
4_7_1_3_2	3269.05	Fuc Sia Sulf
4_7_1_3_3	3349.01	Fuc Sia Sulf
4_7_1_4_0	3400.23	Fuc Sia
4_7_1_4_1	3480.19	Fuc Sia Sulf
4_7_1_4_2	3560.15	Fuc Sia Sulf
4_7_1_4_3	3640.1	Fuc Sia Sulf
4_7_2_0_0	2381.91	Fuc
4_7_2_0_1	2461.86	Fuc Sulf
4_7_2_0_2	2541.82	Fuc Sulf
4_7_2_0_3	2621.78	Fuc Sulf
4_7_2_1_0	2673	Fuc Sia
4_7_2_1_1	2752.96	Fuc Sia Sulf
4_7_2_1_2	2832.92	Fuc Sia Sulf
4_7_2_1_3	2912.87	Fuc Sia Sulf
4_7_2_2_0	2964.1	Fuc Sia
4_7_2_2_1	3044.06	Fuc Sia Sulf
4_7_2_2_2	3124.01	Fuc Sia Sulf
4_7_2_2_3	3203.97	Fuc Sia Sulf
4_7_2_3_0	3255.2	Fuc Sia
4_7_2_3_1	3335.15	Fuc Sia Sulf
4_7_2_3_2	3415.11	Fuc Sia Sulf
4_7_2_3_3	3495.07	Fuc Sia Sulf
4_7_2_4_0	3546.29	Fuc Sia
4_7_2_4_1	3626.25	Fuc Sia Sulf
4_7_2_4_2	3706.2	Fuc Sia Sulf
4_7_3_0_0	2527.97	Fuc
4_7_3_0_1	2607.92	Fuc Sulf
4_7_3_0_2	2687.88	Fuc Sulf
4_7_3_0_3	2767.84	Fuc Sulf
4_7_3_1_0	2819.06	Fuc Sia
4_7_3_1_1	2899.02	Fuc Sia Sulf
4_7_3_1_2	2978.97	Fuc Sia Sulf
4_7_3_1_3	3058.93	Fuc Sia Sulf
4_7_3_2_0	3110.16	Fuc Sia
4_7_3_2_1	3190.11	Fuc Sia Sulf
4_7_3_2_2	3270.07	Fuc Sia Sulf
4_7_3_2_3	3350.03	Fuc Sia Sulf
4_7_3_3_0	3401.25	Fuc Sia
4_7_3_3_1	3481.21	Fuc Sia Sulf
4_7_3_3_2	3561.17	Fuc Sia Sulf
4_7_3_4_0	3692.35	Fuc Sia
4_7_3_4_1	3772.3	Fuc Sia Sulf
4_7_4_0_0	2674.02	Fuc
4_7_4_0_1	2753.98	Fuc Sulf
4_7_4_0_2	2833.94	Fuc Sulf
4_7_4_0_3	2913.89	Fuc Sulf
4_7_4_1_0	2965.12	Fuc Sia
4_7_4_1_1	3045.08	Fuc Sia Sulf
4_7_4_1_2	3125.03	Fuc Sia Sulf
4_7_4_1_3	3204.99	Fuc Sia Sulf
4_7_4_2_0	3256.22	Fuc Sia
4_7_4_2_1	3336.17	Fuc Sia Sulf
4_7_4_2_2	3416.13	Fuc Sia Sulf
4_7_4_3_0	3547.31	Fuc Sia
4_7_4_3_1	3627.27	Fuc Sia Sulf
4_7_4_4_0	3838.41	Fuc Sia
5_0_0_0_0	830.29	Undecorated
5_2_0_0_0	1236.45	Undecorated
5_2_0_0_1	1316.4	Sulf
5_2_0_1_0	1527.54	Sia
5_2_0_1_1	1607.5	Sia Sulf
5_2_0_2_0	1818.64	Sia
5_2_0_2_1	1898.6	Sia Sulf
5_2_1_0_0	1382.51	Fuc
5_2_1_0_1	1462.46	Fuc Sulf
5_2_1_1_0	1673.6	Fuc Sia
5_2_1_1_1	1753.56	Fuc Sia Sulf
5_2_1_2_0	1964.7	Fuc Sia
5_3_0_0_0	1439.53	Undecorated
5_3_0_0_1	1519.48	Sulf
5_3_0_0_2	1599.44	Sulf
5_3_0_1_0	1730.62	Sia
5_3_0_1_1	1810.58	Sia Sulf
5_3_0_1_2	1890.54	Sia Sulf
5_3_0_2_0	2021.72	Sia
5_3_0_2_1	2101.68	Sia Sulf
5_3_0_2_2	2181.63	Sia Sulf
5_3_0_3_0	2312.81	Sia
5_3_0_3_1	2392.77	Sia Sulf
5_3_1_0_0	1585.59	Fuc
5_3_1_0_1	1665.54	Fuc Sulf
5_3_1_0_2	1745.5	Fuc Sulf
5_3_1_1_0	1876.68	Fuc Sia
5_3_1_1_1	1956.64	Fuc Sia Sulf
5_3_1_1_2	2036.6	Fuc Sia Sulf
5_3_1_2_0	2167.78	Fuc Sia
5_3_1_2_1	2247.73	Fuc Sia Sulf
5_3_1_3_0	2458.87	Fuc Sia
5_3_2_0_0	1731.64	Fuc
5_3_2_0_1	1811.6	Fuc Sulf
5_3_2_0_2	1891.56	Fuc Sulf
5_3_2_1_0	2022.74	Fuc Sia
5_3_2_1_1	2102.7	Fuc Sia Sulf
5_3_2_2_0	2313.84	Fuc Sia
5_4_0_0_0	1642.61	Undecorated
5_4_0_0_1	1722.56	Sulf
5_4_0_0_2	1802.52	Sulf
5_4_0_0_3	1882.48	Sulf
5_4_0_1_0	1933.7	Sia
5_4_0_1_1	2013.66	Sia Sulf
5_4_0_1_2	2093.62	Sia Sulf
5_4_0_1_3	2173.57	Sia Sulf
5_4_0_2_0	2224.8	Sia
5_4_0_2_1	2304.76	Sia Sulf
5_4_0_2_2	2384.71	Sia Sulf
5_4_0_2_3	2464.67	Sia Sulf
5_4_0_3_0	2515.89	Sia
5_4_0_3_1	2595.85	Sia Sulf
5_4_0_3_2	2675.81	Sia Sulf
5_4_0_4_0	2806.99	Sia
5_4_0_4_1	2886.95	Sia Sulf
5_4_1_0_0	1788.66	Fuc
5_4_1_0_1	1868.62	Fuc Sulf
5_4_1_0_2	1948.58	Fuc Sulf
5_4_1_0_3	2028.54	Fuc Sulf
5_4_1_1_0	2079.76	Fuc Sia
5_4_1_1_1	2159.72	Fuc Sia Sulf
5_4_1_1_2	2239.67	Fuc Sia Sulf
5_4_1_1_3	2319.63	Fuc Sia Sulf
5_4_1_2_0	2370.86	Fuc Sia
5_4_1_2_2	2530.77	Fuc Sia Sulf
5_4_1_3_0	2661.95	Fuc Sia
5_4_1_3_1	2741.91	Fuc Sia Sulf
5_4_1_4_0	2953.05	Fuc Sia
5_4_2_0_0	1934.72	Fuc
5_4_2_0_1	2014.68	Fuc Sulf
5_4_2_0_2	2094.64	Fuc Sulf
5_4_2_0_3	2174.59	Fuc Sulf
5_4_2_1_0	2225.82	Fuc Sia
5_4_2_1_1	2305.78	Fuc Sia Sulf
5_4_2_1_2	2385.73	Fuc Sia Sulf
5_4_2_2_0	2516.91	Fuc Sia
5_4_2_2_1	2596.87	Fuc Sia Sulf
5_4_2_3_0	2808.01	Fuc Sia
5_4_3_0_0	2080.78	Fuc
5_4_3_0_1	2160.74	Fuc Sulf
5_4_3_0_2	2240.7	Fuc Sulf
5_4_3_1_0	2371.88	Fuc Sia
5_4_3_1_1	2451.83	Fuc Sia Sulf
5_4_3_2_0	2662.97	Fuc Sia
5_5_0_0_0	1845.69	Undecorated
5_5_0_0_1	1925.64	Sulf
5_5_0_0_2	2005.6	Sulf
5_5_0_0_3	2085.56	Sulf
5_5_0_1_0	2136.78	Sia
5_5_0_1_1	2216.74	Sia Sulf
5_5_0_1_2	2296.7	Sia Sulf
5_5_0_1_3	2376.65	Sia Sulf
5_5_0_2_0	2427.88	Sia
5_5_0_2_1	2507.83	Sia Sulf
5_5_0_2_2	2587.79	Sia Sulf
5_5_0_2_3	2667.75	Sia Sulf
5_5_0_3_0	2718.97	Sia
5_5_0_3_1	2798.93	Sia Sulf
5_5_0_3_2	2878.89	Sia Sulf
5_5_0_3_3	2958.84	Sia Sulf
5_5_0_4_0	3010.07	Sia
5_5_0_4_1	3090.03	Sia Sulf
5_5_0_4_2	3169.98	Sia Sulf
5_5_1_0_0	1991.74	Fuc
5_5_1_0_1	2071.7	Fuc Sulf
5_5_1_0_2	2151.66	Fuc Sulf
5_5_1_0_3	2231.61	Fuc Sulf
5_5_1_1_0	2282.84	Fuc Sia
5_5_1_1_1	2362.8	Fuc Sia Sulf
5_5_1_1_2	2442.75	Fuc Sia Sulf
5_5_1_1_3	2522.71	Fuc Sia Sulf
5_5_1_2_0	2573.93	Fuc Sia
5_5_1_2_1	2653.89	Fuc Sia Sulf
5_5_1_2_2	2733.85	Fuc Sia Sulf
5_5_1_2_3	2813.81	Fuc Sia Sulf
5_5_1_3_0	2865.03	Fuc Sia
5_5_1_3_1	2944.99	Fuc Sia Sulf
5_5_1_3_2	3024.95	Fuc Sia Sulf
5_5_1_4_0	3156.13	Fuc Sia
5_5_1_4_1	3236.08	Fuc Sia Sulf
5_5_2_0_0	2137.8	Fuc
5_5_2_0_1	2217.76	Fuc Sulf
5_5_2_0_2	2297.72	Fuc Sulf
5_5_2_0_3	2377.67	Fuc Sulf
5_5_2_1_0	2428.9	Fuc Sia
5_5_2_1_1	2508.86	Fuc Sia Sulf
5_5_2_1_2	2588.81	Fuc Sia Sulf
5_5_2_1_3	2668.77	Fuc Sia Sulf
5_5_2_2_0	2719.99	Fuc Sia
5_5_2_2_1	2799.95	Fuc Sia Sulf
5_5_2_2_2	2879.91	Fuc Sia Sulf
5_5_2_3_0	3011.09	Fuc Sia
5_5_2_3_1	3091.05	Fuc Sia Sulf
5_5_2_4_0	3302.18	Fuc Sia
5_5_3_0_0	2283.86	Fuc
5_5_3_0_1	2363.82	Fuc Sulf
5_5_3_0_2	2443.77	Fuc Sulf
5_5_3_0_3	2523.73	Fuc Sulf
5_5_3_1_0	2574.96	Fuc Sia
5_5_3_1_1	2654.91	Fuc Sia Sulf
5_5_3_1_2	2734.87	Fuc Sia Sulf
5_5_3_2_0	2866.05	Fuc Sia
5_5_3_2_1	2946.01	Fuc Sia Sulf
5_5_3_3_0	3157.15	Fuc Sia
5_5_4_0_0	2429.92	Fuc
5_5_4_0_1	2509.88	Fuc Sulf
5_5_4_0_2	2589.83	Fuc Sulf
5_5_4_1_0	2721.01	Fuc Sia
5_5_4_1_1	2800.97	Fuc Sia Sulf
5_5_4_2_0	3012.11	Fuc Sia
5_6_0_0_0	2048.77	Undecorated
5_6_0_0_1	2128.72	Sulf
5_6_0_0_2	2208.68	Sulf
5_6_0_0_3	2288.64	Sulf
5_6_0_1_0	2339.86	Sia
5_6_0_1_1	2419.82	Sia Sulf
5_6_0_1_2	2499.78	Sia Sulf
5_6_0_1_3	2579.73	Sia Sulf
5_6_0_2_0	2630.96	Sia
5_6_0_2_1	2710.91	Sia Sulf
5_6_0_2_2	2790.87	Sia Sulf
5_6_0_2_3	2870.83	Sia Sulf
5_6_0_3_0	2922.05	Sia
5_6_0_3_1	3002.01	Sia Sulf
5_6_0_3_2	3081.97	Sia Sulf
5_6_0_3_3	3161.92	Sia Sulf
5_6_0_4_0	3213.15	Sia
5_6_0_4_1	3293.11	Sia Sulf
5_6_0_4_2	3373.06	Sia Sulf
5_6_0_4_3	3453.02	Sia Sulf
5_6_1_0_0	2194.82	Fuc
5_6_1_0_1	2274.78	Fuc Sulf
5_6_1_0_2	2354.74	Fuc Sulf
5_6_1_0_3	2434.69	Fuc Sulf
5_6_1_1_0	2485.92	Fuc Sia
5_6_1_1_1	2565.88	Fuc Sia Sulf
5_6_1_1_2	2645.83	Fuc Sia Sulf
5_6_1_1_3	2725.79	Fuc Sia Sulf
5_6_1_2_0	2777.01	Fuc Sia
5_6_1_2_1	2856.97	Fuc Sia Sulf
5_6_1_2_2	2936.93	Fuc Sia Sulf
5_6_1_2_3	3016.89	Fuc Sia Sulf
5_6_1_3_0	3068.11	Fuc Sia
5_6_1_3_1	3148.07	Fuc Sia Sulf
5_6_1_3_2	3228.02	Fuc Sia Sulf
5_6_1_3_3	3307.98	Fuc Sia Sulf
5_6_1_4_0	3359.21	Fuc Sia
5_6_1_4_1	3439.16	Fuc Sia Sulf
5_6_1_4_2	3519.12	Fuc Sia Sulf
5_6_2_0_0	2340.88	Fuc
5_6_2_0_1	2420.84	Fuc Sulf
5_6_2_0_2	2500.8	Fuc Sulf
5_6_2_0_3	2580.75	Fuc Sulf
5_6_2_1_0	2631.98	Fuc Sia
5_6_2_1_1	2711.93	Fuc Sia Sulf
5_6_2_1_2	2791.89	Fuc Sia Sulf
5_6_2_1_3	2871.85	Fuc Sia Sulf
5_6_2_2_0	2923.07	Fuc Sia
5_6_2_2_1	3003.03	Fuc Sia Sulf
5_6_2_2_2	3082.99	Fuc Sia Sulf
5_6_2_2_3	3162.94	Fuc Sia Sulf
5_6_2_3_0	3214.17	Fuc Sia
5_6_2_3_1	3294.12	Fuc Sia Sulf
5_6_2_3_2	3374.08	Fuc Sia Sulf
5_6_2_4_0	3505.26	Fuc Sia
5_6_2_4_1	3585.22	Fuc Sia Sulf
5_6_3_0_0	2486.94	Fuc
5_6_3_0_1	2566.9	Fuc Sulf
5_6_3_0_2	2646.85	Fuc Sulf
5_6_3_0_3	2726.81	Fuc Sulf
5_6_3_1_0	2778.03	Fuc Sia
5_6_3_1_1	2857.99	Fuc Sia Sulf
5_6_3_1_2	2937.95	Fuc Sia Sulf
5_6_3_1_3	3017.91	Fuc Sia Sulf
5_6_3_2_0	3069.13	Fuc Sia
5_6_3_2_1	3149.09	Fuc Sia Sulf
5_6_3_2_2	3229.04	Fuc Sia Sulf
5_6_3_3_0	3360.23	Fuc Sia
5_6_3_3_1	3440.18	Fuc Sia Sulf
5_6_3_4_0	3651.32	Fuc Sia
5_6_4_0_0	2633	Fuc
5_6_4_0_1	2712.95	Fuc Sulf
5_6_4_0_2	2792.91	Fuc Sulf
5_6_4_0_3	2872.87	Fuc Sulf
5_6_4_1_0	2924.09	Fuc Sia
5_6_4_1_1	3004.05	Fuc Sia Sulf
5_6_4_1_2	3084.01	Fuc Sia Sulf
5_6_4_2_0	3215.19	Fuc Sia
5_6_4_2_1	3295.14	Fuc Sia Sulf
5_6_4_3_0	3506.28	Fuc Sia
5_7_0_0_0	2251.84	Undecorated
5_7_0_0_1	2331.8	Sulf
5_7_0_0_2	2411.76	Sulf
5_7_0_0_3	2491.72	Sulf
5_7_0_1_0	2542.94	Sia
5_7_0_1_1	2622.9	Sia Sulf
5_7_0_1_2	2702.86	Sia Sulf
5_7_0_1_3	2782.81	Sia Sulf
5_7_0_2_0	2834.04	Sia
5_7_0_2_1	2913.99	Sia Sulf
5_7_0_2_2	2993.95	Sia Sulf
5_7_0_2_3	3073.91	Sia Sulf
5_7_0_3_0	3125.13	Sia
5_7_0_3_1	3205.09	Sia Sulf
5_7_0_3_2	3285.05	Sia Sulf
5_7_0_3_3	3365	Sia Sulf
5_7_0_4_0	3416.23	Sia
5_7_0_4_1	3496.18	Sia Sulf
5_7_0_4_2	3576.14	Sia Sulf
5_7_0_4_3	3656.1	Sia Sulf
5_7_1_0_0	2397.9	Fuc
5_7_1_0_1	2477.86	Fuc Sulf
5_7_1_0_2	2557.82	Fuc Sulf
5_7_1_0_3	2637.77	Fuc Sulf
5_7_1_1_0	2689	Fuc Sia
5_7_1_1_1	2768.96	Fuc Sia Sulf
5_7_1_1_2	2848.91	Fuc Sia Sulf
5_7_1_1_3	2928.87	Fuc Sia Sulf
5_7_1_2_0	2980.09	Fuc Sia
5_7_1_2_1	3060.05	Fuc Sia Sulf
5_7_1_2_2	3140.01	Fuc Sia Sulf
5_7_1_2_3	3219.97	Fuc Sia Sulf
5_7_1_3_0	3271.19	Fuc Sia
5_7_1_3_1	3351.15	Fuc Sia Sulf
5_7_1_3_2	3431.1	Fuc Sia Sulf
5_7_1_3_3	3511.06	Fuc Sia Sulf
5_7_1_4_0	3562.28	Fuc Sia
5_7_1_4_1	3642.24	Fuc Sia Sulf
5_7_1_4_2	3722.2	Fuc Sia Sulf
5_7_1_4_3	3802.16	Fuc Sia Sulf
5_7_2_0_0	2543.96	Fuc
5_7_2_0_1	2623.92	Fuc Sulf
5_7_2_0_2	2703.88	Fuc Sulf
5_7_2_0_3	2783.83	Fuc Sulf
5_7_2_1_0	2835.06	Fuc Sia
5_7_2_1_1	2915.01	Fuc Sia Sulf
5_7_2_1_2	2994.97	Fuc Sia Sulf
5_7_2_1_3	3074.93	Fuc Sia Sulf
5_7_2_2_0	3126.15	Fuc Sia
5_7_2_2_1	3206.11	Fuc Sia Sulf
5_7_2_2_2	3286.07	Fuc Sia Sulf
5_7_2_2_3	3366.02	Fuc Sia Sulf
5_7_2_3_0	3417.25	Fuc Sia
5_7_2_3_1	3497.2	Fuc Sia Sulf
5_7_2_3_2	3577.16	Fuc Sia Sulf
5_7_2_3_3	3657.12	Fuc Sia Sulf
5_7_2_4_0	3708.34	Fuc Sia
5_7_2_4_1	3788.3	Fuc Sia Sulf
5_7_2_4_2	3868.26	Fuc Sia Sulf
5_7_3_0_0	2690.02	Fuc
5_7_3_0_1	2769.98	Fuc Sulf
5_7_3_0_2	2849.93	Fuc Sulf
5_7_3_0_3	2929.89	Fuc Sulf
5_7_3_1_0	2981.11	Fuc Sia
5_7_3_1_1	3061.07	Fuc Sia Sulf
5_7_3_1_2	3141.03	Fuc Sia Sulf
5_7_3_1_3	3220.99	Fuc Sia Sulf
5_7_3_2_0	3272.21	Fuc Sia
5_7_3_2_1	3352.17	Fuc Sia Sulf
5_7_3_2_2	3432.12	Fuc Sia Sulf
5_7_3_2_3	3512.08	Fuc Sia Sulf
5_7_3_3_0	3563.3	Fuc Sia
5_7_3_3_1	3643.26	Fuc Sia Sulf
5_7_3_3_2	3723.22	Fuc Sia Sulf
5_7_3_4_0	3854.4	Fuc Sia
5_7_3_4_1	3934.36	Fuc Sia Sulf
5_7_4_0_0	2836.08	Fuc
5_7_4_0_1	2916.03	Fuc Sulf
5_7_4_0_2	2995.99	Fuc Sulf
5_7_4_0_3	3075.95	Fuc Sulf
5_7_4_1_0	3127.17	Fuc Sia
5_7_4_1_1	3207.13	Fuc Sia Sulf
5_7_4_1_2	3287.09	Fuc Sia Sulf
5_7_4_1_3	3367.04	Fuc Sia Sulf
5_7_4_2_0	3418.27	Fuc Sia
5_7_4_2_1	3498.22	Fuc Sia Sulf
5_7_4_2_2	3578.18	Fuc Sia Sulf
5_7_4_3_0	3709.36	Fuc Sia
5_7_4_3_1	3789.32	Fuc Sia Sulf
5_7_4_4_0	4000.46	Fuc Sia
6_0_0_0_0	992.343	Undecorated
6_2_0_0_0	1398.5	N-gly_HM
6_3_0_0_0	1601.58	Undecorated
6_3_0_0_1	1681.54	Sulf
6_3_0_0_2	1761.49	Sulf
6_3_0_1_0	1892.68	Sia
6_3_0_1_1	1972.63	Sia Sulf
6_3_0_1_2	2052.59	Sia Sulf
6_3_0_2_0	2183.77	Sia
6_3_0_2_1	2263.73	Sia Sulf
6_3_0_2_2	2343.68	Sia Sulf
6_3_0_3_0	2474.87	Sia
6_3_0_3_1	2554.82	Sia Sulf
6_3_1_0_0	1747.64	Fuc
6_3_1_0_1	1827.6	Fuc Sulf
6_3_1_0_2	1907.55	Fuc Sulf
6_3_1_1_0	2038.73	Fuc Sia
6_3_1_1_1	2118.69	Fuc Sia Sulf
6_3_1_1_2	2198.65	Fuc Sia Sulf
6_3_1_2_0	2329.83	Fuc Sia
6_3_1_2_1	2409.79	Fuc Sia Sulf
6_3_1_3_0	2620.93	Fuc Sia
6_3_2_0_0	1893.7	Fuc
6_3_2_0_1	1973.65	Fuc Sulf
6_3_2_0_2	2053.61	Fuc Sulf
6_3_2_1_0	2184.79	Fuc Sia
6_3_2_1_1	2264.75	Fuc Sia Sulf
6_3_2_2_0	2475.89	Fuc Sia
6_4_0_0_0	1804.66	Undecorated
6_4_0_0_1	1884.62	Sulf
6_4_0_0_2	1964.57	Sulf
6_4_0_0_3	2044.53	Sulf
6_4_0_1_0	2095.76	Sia
6_4_0_1_1	2175.71	Sia Sulf
6_4_0_1_2	2255.67	Sia Sulf
6_4_0_1_3	2335.63	Sia Sulf
6_4_0_2_0	2386.85	Sia
6_4_0_2_1	2466.81	Sia Sulf
6_4_0_2_2	2546.76	Sia Sulf
6_4_0_2_3	2626.72	Sia Sulf
6_4_0_3_0	2677.95	Sia
6_4_0_3_1	2757.9	Sia Sulf
6_4_0_3_2	2837.86	Sia Sulf
6_4_0_4_0	2969.04	Sia
6_4_0_4_1	3049	Sia Sulf
6_4_1_0_0	1950.72	Fuc
6_4_1_0_1	2030.67	Fuc Sulf
6_4_1_0_2	2110.63	Fuc Sulf
6_4_1_0_3	2190.59	Fuc Sulf
6_4_1_1_0	2241.81	Fuc Sia
6_4_1_1_1	2321.77	Fuc Sia Sulf
6_4_1_1_2	2401.73	Fuc Sia Sulf
6_4_1_1_3	2481.68	Fuc Sia Sulf
6_4_1_2_0	2532.91	Fuc Sia
6_4_1_2_2	2692.82	Fuc Sia Sulf
6_4_1_3_0	2824	Fuc Sia
6_4_1_3_1	2903.96	Fuc Sia Sulf
6_4_1_4_0	3115.1	Fuc Sia
6_4_2_0_0	2096.78	Fuc
6_4_2_0_1	2176.73	Fuc Sulf
6_4_2_0_2	2256.69	Fuc Sulf
6_4_2_0_3	2336.65	Fuc Sulf
6_4_2_1_0	2387.87	Fuc Sia
6_4_2_1_1	2467.83	Fuc Sia Sulf
6_4_2_1_2	2547.78	Fuc Sia Sulf
6_4_2_2_0	2678.97	Fuc Sia
6_4_2_2_1	2758.92	Fuc Sia Sulf
6_4_2_3_0	2970.06	Fuc Sia
6_4_3_0_0	2242.83	Fuc
6_4_3_0_1	2322.79	Fuc Sulf
6_4_3_0_2	2402.75	Fuc Sulf
6_4_3_1_0	2533.93	Fuc Sia
6_4_3_1_1	2613.89	Fuc Sia Sulf
6_4_3_2_0	2825.03	Fuc Sia
6_5_0_0_0	2007.74	Undecorated
6_5_0_0_1	2087.7	Sulf
6_5_0_0_2	2167.65	Sulf
6_5_0_0_3	2247.61	Sulf
6_5_0_1_0	2298.84	Sia
6_5_0_1_1	2378.79	Sia Sulf
6_5_0_1_2	2458.75	Sia Sulf
6_5_0_1_3	2538.7	Sia Sulf
6_5_0_2_0	2589.93	Sia
6_5_0_2_1	2669.89	Sia Sulf
6_5_0_2_2	2749.84	Sia Sulf
6_5_0_2_3	2829.8	Sia Sulf
6_5_0_3_0	2881.03	Sia
6_5_0_3_1	2960.98	Sia Sulf
6_5_0_3_2	3040.94	Sia Sulf
6_5_0_3_3	3120.9	Sia Sulf
6_5_0_4_0	3172.12	Sia
6_5_0_4_1	3252.08	Sia Sulf
6_5_0_4_2	3332.03	Sia Sulf
6_5_1_0_0	2153.8	Fuc
6_5_1_0_1	2233.75	Fuc Sulf
6_5_1_0_2	2313.71	Fuc Sulf
6_5_1_0_3	2393.67	Fuc Sulf
6_5_1_1_0	2444.89	Fuc Sia
6_5_1_1_1	2524.85	Fuc Sia Sulf
6_5_1_1_2	2604.81	Fuc Sia Sulf
6_5_1_1_3	2684.76	Fuc Sia Sulf
6_5_1_2_0	2735.99	Fuc Sia
6_5_1_2_1	2815.95	Fuc Sia Sulf
6_5_1_2_2	2895.9	Fuc Sia Sulf
6_5_1_2_3	2975.86	Fuc Sia Sulf
6_5_1_3_0	3027.08	Fuc Sia
6_5_1_3_1	3107.04	Fuc Sia Sulf
6_5_1_3_2	3187	Fuc Sia Sulf
6_5_1_4_0	3318.18	Fuc Sia
6_5_1_4_1	3398.14	Fuc Sia Sulf
6_5_2_0_0	2299.86	Fuc
6_5_2_0_1	2379.81	Fuc Sulf
6_5_2_0_2	2459.77	Fuc Sulf
6_5_2_0_3	2539.73	Fuc Sulf
6_5_2_1_0	2590.95	Fuc Sia
6_5_2_1_1	2670.91	Fuc Sia Sulf
6_5_2_1_2	2750.86	Fuc Sia Sulf
6_5_2_1_3	2830.82	Fuc Sia Sulf
6_5_2_2_0	2882.05	Fuc Sia
6_5_2_2_1	2962	Fuc Sia Sulf
6_5_2_2_2	3041.96	Fuc Sia Sulf
6_5_2_3_0	3173.14	Fuc Sia
6_5_2_3_1	3253.1	Fuc Sia Sulf
6_5_2_4_0	3464.24	Fuc Sia
6_5_3_0_0	2445.91	Fuc
6_5_3_0_1	2525.87	Fuc Sulf
6_5_3_0_2	2605.83	Fuc Sulf
6_5_3_0_3	2685.78	Fuc Sulf
6_5_3_1_0	2737.01	Fuc Sia
6_5_3_1_1	2816.97	Fuc Sia Sulf
6_5_3_1_2	2896.92	Fuc Sia Sulf
6_5_3_2_0	3028.1	Fuc Sia
6_5_3_2_1	3108.06	Fuc Sia Sulf
6_5_3_3_0	3319.2	Fuc Sia
6_5_4_0_0	2591.97	Fuc
6_5_4_0_1	2671.93	Fuc Sulf
6_5_4_0_2	2751.89	Fuc Sulf
6_5_4_1_0	2883.07	Fuc Sia
6_5_4_1_1	2963.02	Fuc Sia Sulf
6_5_4_2_0	3174.16	Fuc Sia
6_6_0_0_0	2210.82	Undecorated
6_6_0_0_1	2290.78	Sulf
6_6_0_0_2	2370.73	Sulf
6_6_0_0_3	2450.69	Sulf
6_6_0_1_0	2501.91	Sia
6_6_0_1_1	2581.87	Sia Sulf
6_6_0_1_2	2661.83	Sia Sulf
6_6_0_1_3	2741.78	Sia Sulf
6_6_0_2_0	2793.01	Sia
6_6_0_2_1	2872.97	Sia Sulf
6_6_0_2_2	2952.92	Sia Sulf
6_6_0_2_3	3032.88	Sia Sulf
6_6_0_3_0	3084.11	Sia
6_6_0_3_1	3164.06	Sia Sulf
6_6_0_3_2	3244.02	Sia Sulf
6_6_0_3_3	3323.98	Sia Sulf
6_6_0_4_0	3375.2	Sia
6_6_0_4_1	3455.16	Sia Sulf
6_6_0_4_2	3535.11	Sia Sulf
6_6_0_4_3	3615.07	Sia Sulf
6_6_1_0_0	2356.88	Fuc
6_6_1_0_1	2436.83	Fuc Sulf
6_6_1_0_2	2516.79	Fuc Sulf
6_6_1_0_3	2596.75	Fuc Sulf
6_6_1_1_0	2647.97	Fuc Sia
6_6_1_1_1	2727.93	Fuc Sia Sulf
6_6_1_1_2	2807.89	Fuc Sia Sulf
6_6_1_1_3	2887.84	Fuc Sia Sulf
6_6_1_2_0	2939.07	Fuc Sia
6_6_1_2_1	3019.02	Fuc Sia Sulf
6_6_1_2_3	3178.94	Fuc Sia Sulf
6_6_1_3_0	3230.16	Fuc Sia
6_6_1_3_1	3310.12	Fuc Sia Sulf
6_6_1_3_2	3390.08	Fuc Sia Sulf
6_6_1_3_3	3470.03	Fuc Sia Sulf
6_6_1_4_0	3521.26	Fuc Sia
6_6_1_4_1	3601.22	Fuc Sia Sulf
6_6_1_4_2	3681.17	Fuc Sia Sulf
6_6_2_0_0	2502.93	Fuc
6_6_2_0_1	2582.89	Fuc Sulf
6_6_2_0_2	2662.85	Fuc Sulf
6_6_2_0_3	2742.8	Fuc Sulf
6_6_2_1_0	2794.03	Fuc Sia
6_6_2_1_1	2873.99	Fuc Sia Sulf
6_6_2_1_2	2953.94	Fuc Sia Sulf
6_6_2_1_3	3033.9	Fuc Sia Sulf
6_6_2_2_0	3085.13	Fuc Sia
6_6_2_2_1	3165.08	Fuc Sia Sulf
6_6_2_2_2	3245.04	Fuc Sia Sulf
6_6_2_2_3	3325	Fuc Sia Sulf
6_6_2_3_0	3376.22	Fuc Sia
6_6_2_3_1	3456.18	Fuc Sia Sulf
6_6_2_3_2	3536.14	Fuc Sia Sulf
6_6_2_4_0	3667.32	Fuc Sia
6_6_2_4_1	3747.27	Fuc Sia Sulf
6_6_3_0_0	2648.99	Fuc
6_6_3_0_1	2728.95	Fuc Sulf
6_6_3_0_2	2808.91	Fuc Sulf
6_6_3_0_3	2888.86	Fuc Sulf
6_6_3_1_0	2940.09	Fuc Sia
6_6_3_1_1	3020.05	Fuc Sia Sulf
6_6_3_1_2	3100	Fuc Sia Sulf
6_6_3_1_3	3179.96	Fuc Sia Sulf
6_6_3_2_0	3231.18	Fuc Sia
6_6_3_2_1	3311.14	Fuc Sia Sulf
6_6_3_2_2	3391.1	Fuc Sia Sulf
6_6_3_3_0	3522.28	Fuc Sia
6_6_3_3_1	3602.24	Fuc Sia Sulf
6_6_3_4_0	3813.37	Fuc Sia
6_6_4_0_0	2795.05	Fuc
6_6_4_0_1	2875.01	Fuc Sulf
6_6_4_0_2	2954.96	Fuc Sulf
6_6_4_0_3	3034.92	Fuc Sulf
6_6_4_1_0	3086.15	Fuc Sia
6_6_4_1_1	3166.1	Fuc Sia Sulf
6_6_4_1_2	3246.06	Fuc Sia Sulf
6_6_4_2_0	3377.24	Fuc Sia
6_6_4_2_1	3457.2	Fuc Sia Sulf
6_6_4_3_0	3668.34	Fuc Sia
6_7_0_0_0	2413.9	Undecorated
6_7_0_0_1	2493.86	Sulf
6_7_0_0_2	2573.81	Sulf
6_7_0_0_3	2653.77	Sulf
6_7_0_1_0	2704.99	Sia
6_7_0_1_1	2784.95	Sia Sulf
6_7_0_1_2	2864.91	Sia Sulf
6_7_0_1_3	2944.86	Sia Sulf
6_7_0_2_0	2996.09	Sia
6_7_0_2_1	3076.05	Sia Sulf
6_7_0_2_2	3156	Sia Sulf
6_7_0_2_3	3235.96	Sia Sulf
6_7_0_3_0	3287.18	Sia
6_7_0_3_1	3367.14	Sia Sulf
6_7_0_3_2	3447.1	Sia Sulf
6_7_0_3_3	3527.05	Sia Sulf
6_7_0_4_0	3578.28	Sia
6_7_0_4_1	3658.24	Sia Sulf
6_7_0_4_2	3738.19	Sia Sulf
6_7_0_4_3	3818.15	Sia Sulf
6_7_1_0_0	2559.96	Fuc
6_7_1_0_1	2639.91	Fuc Sulf
6_7_1_0_2	2719.87	Fuc Sulf
6_7_1_0_3	2799.83	Fuc Sulf
6_7_1_1_0	2851.05	Fuc Sia
6_7_1_1_1	2931.01	Fuc Sia Sulf
6_7_1_1_2	3010.97	Fuc Sia Sulf
6_7_1_1_3	3090.92	Fuc Sia Sulf
6_7_1_2_0	3142.15	Fuc Sia
6_7_1_2_1	3222.1	Fuc Sia Sulf
6_7_1_2_2	3302.06	Fuc Sia Sulf
6_7_1_2_3	3382.02	Fuc Sia Sulf
6_7_1_3_0	3433.24	Fuc Sia
6_7_1_3_1	3513.2	Fuc Sia Sulf
6_7_1_3_2	3593.16	Fuc Sia Sulf
6_7_1_3_3	3673.11	Fuc Sia Sulf
6_7_1_4_0	3724.34	Fuc Sia
6_7_1_4_1	3804.3	Fuc Sia Sulf
6_7_1_4_2	3884.25	Fuc Sia Sulf
6_7_1_4_3	3964.21	Fuc Sia Sulf
6_7_2_0_0	2706.01	Fuc
6_7_2_0_1	2785.97	Fuc Sulf
6_7_2_0_2	2865.93	Fuc Sulf
6_7_2_0_3	2945.89	Fuc Sulf
6_7_2_1_0	2997.11	Fuc Sia
6_7_2_1_1	3077.07	Fuc Sia Sulf
6_7_2_1_2	3157.02	Fuc Sia Sulf
6_7_2_1_3	3236.98	Fuc Sia Sulf
6_7_2_2_0	3288.2	Fuc Sia
6_7_2_2_1	3368.16	Fuc Sia Sulf
6_7_2_2_2	3448.12	Fuc Sia Sulf
6_7_2_2_3	3528.07	Fuc Sia Sulf
6_7_2_3_0	3579.3	Fuc Sia
6_7_2_3_1	3659.26	Fuc Sia Sulf
6_7_2_3_2	3739.21	Fuc Sia Sulf
6_7_2_3_3	3819.17	Fuc Sia Sulf
6_7_2_4_0	3870.4	Fuc Sia
6_7_2_4_1	3950.35	Fuc Sia Sulf
6_7_2_4_2	4030.31	Fuc Sia Sulf
6_7_3_0_0	2852.07	Fuc
6_7_3_0_1	2932.03	Fuc Sulf
6_7_3_0_2	3011.99	Fuc Sulf
6_7_3_0_3	3091.94	Fuc Sulf
6_7_3_1_0	3143.17	Fuc Sia
6_7_3_1_1	3223.12	Fuc Sia Sulf
6_7_3_1_2	3303.08	Fuc Sia Sulf
6_7_3_1_3	3383.04	Fuc Sia Sulf
6_7_3_2_0	3434.26	Fuc Sia
6_7_3_2_1	3514.22	Fuc Sia Sulf
6_7_3_2_2	3594.18	Fuc Sia Sulf
6_7_3_2_3	3674.13	Fuc Sia Sulf
6_7_3_3_0	3725.36	Fuc Sia
6_7_3_3_1	3805.32	Fuc Sia Sulf
6_7_3_3_2	3885.27	Fuc Sia Sulf
6_7_3_4_0	4016.45	Fuc Sia
6_7_3_4_1	4096.41	Fuc Sia Sulf
6_7_4_0_0	2998.13	Fuc
6_7_4_0_1	3078.09	Fuc Sulf
6_7_4_0_2	3158.04	Fuc Sulf
6_7_4_0_3	3238	Fuc Sulf
6_7_4_1_0	3289.22	Fuc Sia
6_7_4_1_1	3369.18	Fuc Sia Sulf
6_7_4_1_2	3449.14	Fuc Sia Sulf
6_7_4_1_3	3529.1	Fuc Sia Sulf
6_7_4_2_0	3580.32	Fuc Sia
6_7_4_2_1	3660.28	Fuc Sia Sulf
6_7_4_2_2	3740.23	Fuc Sia Sulf
6_7_4_3_0	3871.42	Fuc Sia
6_7_4_3_1	3951.37	Fuc Sia Sulf
6_7_4_4_0	4162.51	Fuc Sia
7_0_0_0_0	1154.39	Undecorated
7_2_0_0_0	1560.55	N-gly_HM
7_4_2_0_0	2258.83	Fuc
7_4_3_0_0	2404.89	Fuc
8_0_0_0_0	1316.45	Undecorated
8_2_0_0_0	1722.61	N-gly_HM
9_0_0_0_0	1478.5	Undecorated
9_2_0_0_0	1884.66	N-gly_HM

### Sheet: GlycanDIAwindow
Precursor ion start mass	Precursor ion stop mass
317.5	327.5
326.5	336.5
335.5	345.5
344.5	354.5
353.5	363.5
362.5	372.5
371.5	381.5
380.5	390.5
389.5	399.5
398.5	408.5
407.5	417.5
416.5	429.1
428.1	444.4
443.4	461.5
460.5	479.5
478.5	498.4
497.4	521.8
520.8	547
546	573.1
572.1	594.7
593.7	612.7
611.7	630.7
629.7	647.8
646.8	665.8
664.8	685.6
684.6	705.4
704.4	736
735	805.3
804.3	956.5
955.5	1213.2
1212.2	1271.4
1270.4	1323.7
1322.7	1370.3
1369.3	1413.5
1412.5	1455
1454	1494.1
1493.1	1532.3
1531.3	1565.6
1564.6	1600
